# Divergent opioid-mediated suppression of inhibition between hippocampus and neocortex across species and development

**DOI:** 10.1101/2024.01.20.576455

**Authors:** Adam P. Caccavano, Anna Vlachos, Nadiya McLean, Sarah Kimmel, June Hoan Kim, Geoffrey Vargish, Vivek Mahadevan, Lauren Hewitt, Anthony M. Rossi, Ilona Spineux, Sherry Jingjing Wu, Elisabetta Furlanis, Min Dai, Brenda Leyva Garcia, Yating Wang, Ramesh Chittajallu, Edra London, Xiaoqing Yuan, Steven Hunt, Daniel Abebe, Mark A. G. Eldridge, Alex C. Cummins, Brendan E. Hines, Anya Plotnikova, Arya Mohanty, Bruno B. Averbeck, Kareem Zaghloul, Jordane Dimidschstein, Gord Fishell, Kenneth A. Pelkey, Chris J. McBain

**Affiliations:** Eunice Kennedy Shriver National Institute of Child Health and Human Development (NICHD), Section on Cellular and Synaptic Physiology, National Institutes of Health (NIH), Bethesda, MD 20892, USA; Harvard Medical School, Blavatnik Institute, Department of Neurobiology, Boston, MA 02115, USA; Stanley Center for Psychiatric Research, Broad Institute of MIT and Harvard, Cambridge, MA 02142, USA; National Institute of Mental Health (NIMH), NIH, Bethesda, MD 20892, USA; National Institute of Neurological Disorders and Stroke (NINDS) Intramural Research Program, NIH, Bethesda, MD 20892, USA

## Abstract

Within the adult rodent hippocampus, opioids suppress inhibitory parvalbumin-expressing interneurons (PV-INs), thus disinhibiting local micro-circuits. However, it is unknown if this disinhibitory motif is conserved in other cortical regions, species, or across development. We observed that PV-IN mediated inhibition is robustly suppressed by opioids in hippocampus proper but not primary neocortex in mice and nonhuman primates, with spontaneous inhibitory tone in resected human tissue also following a consistent dichotomy. This hippocampal disinhibitory motif was established in early development when PV-INs and opioids were found to regulate early population activity. Acute opioid-mediated modulation was partially occluded with morphine pretreatment, with implications for the effects of opioids on hippocampal network activity important for learning and memory. Together, these findings demonstrate that PV-INs exhibit a divergence in opioid sensitivity across brain regions that is remarkably conserved across evolution and highlights the underappreciated role of opioids acting through immature PV-INs in shaping hippocampal development.
