## Supplementary material for "Divergent opioid-mediated suppression of inhibition between hippocampus and neocortex across species and development": Table S2: Intrinsic Parameters

### Sheet: IntrinsicParameters
	TABLE S2: INTRINSIC PARAMETERS						Average ± SEM
	Cell Type	Region	# Cells	# Mice	Age	Sex	RMP	Tau	Rin	Cin	AP Thresh	AP Amp.	AP Width	AHP Time	AHP Amp.	Max Freq.	Accom.	Sag
					P		mV	ms	MΩ	pF	mV	mV	ms	ms	mV	Hz	Ratio	Index
	PC	CA1	14	4	8-11		-50.0 ± 2.7	29.7 ± 3.8	235 ± 26	171 ± 50	-37.8 ± 0.8	65.7 ± 6.0	1.54 ± 0.19	39.0 ± 7.7	10.3 ± 1.5	88 ± 12	0.18 ± 0.02	0.76 ± 0.04
	Tac1	CA1	44	7	5-11		-47.6 ± 1.6	44.6 ± 3.6	425 ± 55	133 ± 10	-34.4 ± 0.6	40.7 ± 1.7	1.31 ± 0.12	13.1 ± 1.1	18.8 ± 0.7	108 ± 7	0.68 ± 0.03	0.76 ± 0.01
		CA2	10				-46.8 ± 3.5	37.7 ± 8.4	430 ± 118	124 ± 17	-35.0 ± 1.0	47.6 ± 3.0	1.27 ± 0.17	12.3 ± 1.9	17.6 ± 1.1	114 ± 21	0.59 ± 0.05	0.70 ± 0.03
		CA3	22				-43.0 ± 1.9	30.3 ± 3.1	352 ± 66	103 ± 9	-35.1 ± 1.1	48.7 ± 2.6	1.42 ± 0.15	16.3 ± 2.0	17.4 ± 0.9	101 ± 13	0.58 ± 0.03	0.75 ± 0.03
		DG	5				-46.0 ± 4.9	44.2 ± 9.7	412 ± 138	126 ± 28	-33.4 ± 2.3	43.6 ± 6.3	1.61 ± 0.32	15.3 ± 3.3	17.9 ± 2.5	97 ± 23	0.63 ± 0.08	0.75 ± 0.05
		CTX	8				-46.8 ± 4.7	38.8 ± 3.8	420 ± 70	110 ± 19	-35.6 ± 1.0	44.7 ± 3.6	1.22 ± 0.15	8.6 ± 1.1	19.1 ± 1.7	84 ± 9	0.59 ± 0.07	0.86 ± 0.03
		CA1	12	2	16,18	2M	-52.3 ± 1.5	18.4 ± 6.0	107 ± 36	104 ± 19	-35.7 ± 1.7	54.0 ± 2.9	0.72 ± 0.13	9.6 ± 3.5	20.2 ± 2.3	147 ± 15	0.65 ± 0.04	0.89 ± 0.03
	PV	CA1	10	2	118,392	2F	-54.4 ± 2.5	10.0 ± 0.9	78 ± 13	137 ± 19	-40.2 ± 1.7	42.1 ± 4.8	0.39 ± 0.02	2.0 ± 0.4	17.4 ± 1.4	219 ± 24	0.75 ± 0.06	0.84 ± 0.04
	AAC	CA1	14	1	44	1F	-57.8 ± 6.0	10.6 ± 2.7	132 ± 74	109 ± 64	-39.5 ± 5.6	52.4 ± 11.1	0.48 ± 0.13	4.0 ± 3.9	14.1 ± 3.5	154 ± 90	0.55 ± 0.12	0.91 ± 0.05
